# A prospective multi-cohort study identifies reproducible molecular responses to musical stimulation in the human tear proteome

**DOI:** 10.64898/2026.07.31.737062

**Authors:** Alba Camino-Mera, María José Currás-Tuala, Nour El Zahraa Mallah, Jacobo Pardo-Seco, Conrado Martínez-Cadenas, Laura Navarro, Carmen Pena, Susana B. Bravo, Federico Martinón-Torres, Alberto Gómez-Carballa, Antonio Salas

## Abstract

Music elicits complex emotional, cognitive, and physiological responses, yet the molecular mechanisms underlying these effects remain poorly understood. Tear fluid is an accessible biofluid that reflects both systemic and local physiology, providing a unique opportunity to investigate the biological effects of musical stimulation. Quantitative mass spectrometry-based proteomics was performed on paired tear samples (n = 336) collected before and after exposure to a standardized musical stimulus in two independent cohorts of healthy participants, including both music-stimulated and music-unstimulated individuals. Integrative analyses, including differential expression, functional enrichment, co-expression network, correlation, and machine-learning approaches, identified reproducible molecular responses across cohorts. Fourteen proteins, including PRTN3, LEG3, CATD, IGHG2, and ZA2G, remained significant after multiple-testing correction and showed concordant regulation in the stimulated cohorts but not in controls. Functional enrichment converged on innate immune, inflammatory, host-defense, and extracellular signaling pathways, and consensus network analysis identified reproducible immune-related modules. The 14-protein signature robustly discriminated pre- and post-stimulation samples, with no effect detected in the unstimulated control groups. These findings support tear proteomics as a promising non-invasive approach for investigating the molecular basis of auditory and emotional experiences.
