## Supplementary material for "A prospective multi-cohort study identifies reproducible molecular responses to musical stimulation in the human tear proteome": Table S1

### Sheet: Table S1
Table S1. Demographic characteristics of the music-stimulated cohorts and music-unexposed control groups. Age is presented as range and mean age, and sex as the number of females and males. Pairwise comparisons between groups were performed using the Mann–Whitney U test for age and Fisher’s exact test for sex distribution.
	Sex	Age
Music-stimulated cohort 2024 (Cohort 2024)	n = 88 (54 females, 34 males)	20-87 years, mean age = 51
Music-stimulated cohort 2025 (Cohort 2025)	n = 60 (36 females, 24 males)	18-83 years, mean age = 50
Music-unstimulated cohort 2024 (control group 2024)	n = 11 (9 females, 2 males)	25-69 years, mean age = 52
Music-unstimulated cohort 2025 (control group 2025)	n = 9 (8 females, 1 males)	44-65 years, mean age = 54
Comparisons	Sex (Fisher’s exact test)	Age (Mann-Whitney U test)
Cohort 2024 vs Cohort 2025	OR=1.06, P=0.866	P=0.689
Cohort 2024 vs Control group 2024	OR=2.83, P=0.319	P=0.056
Cohort 2024 vs Control group 2025	OR=5.04, P=0.150	P=0.970
Cohort 2025 vs Control group 2024	OR=3.00, P=0.307	P=0.034
Cohort 2025 vs Control group 2025	OR=5.33, P=0.1401	P=0.779
Control group 2024 vs Control group 2025	OR=1.78, P=1.000	P=0.062
