## Supplementary material for "A prospective multi-cohort study identifies reproducible molecular responses to musical stimulation in the human tear proteome": Table S2

### Sheet: Table S2
Table S2. Differentially expressed proteins identified between pre- (TP1) and post-stimulation (TP2) samples in the 2024 cohort. Protein, Gene, and UniProt indicate the protein name, gene symbol, and UniProt accession number, respectively. AveExpr represents the average expression level, Log2FC the log2 fold change (TP2 vs. TP1), B the log-odds of differential expression, t the moderated t-statis…
Protein	Gene	UniProt	AveExpr	Log2FC	B	t	P	Padj
PROL1	OPRPN	Q99935	15.6729	-4.36666	90.7119	-18.8556	1.41342e-44	2.92578e-42
A1AT	SERPINA1	P01009	13.8979	1.76358	67.8443	15.3621	1.23412e-34	1.27731e-32
PROL4	PRR4	Q16378	11.9595	-4.30628	44.3118	-11.865	2.15995e-24	1.49037e-22
LYST	LYST	Q99698	11.1024	3.32913	26.0982	9.07693	1.94575e-16	1.00692e-14
DMBT1	DMBT1	Q9UGM3	9.06639	-0.932308	19.3487	-7.96892	1.76968e-13	7.32647e-12
IGHG2	IGHG2	P01859	11.3469	2.53187	19.0115	7.90908	2.47747e-13	8.54726e-12
APOA1	APOA1	P02647	12.8657	0.605747	17.2583	7.60915	1.46048e-12	4.31884e-11
DEF3	DEFA3	P59666	10.4799	1.22413	13.3847	6.92304	7.42114e-11	1.92022e-09
HBA	HBA1	P69905	11.4497	0.499636	11.0205	6.48451	8.21792e-10	1.89012e-08
APOA2	APOA2	P02652	11.436	0.584466	9.68244	6.22805	3.21415e-09	6.65329e-08
CERU	CP	P00450	12.0312	-0.449606	8.82043	-6.05917	7.74874e-09	1.45817e-07
SAA2	SAA2	P0DJI9	10.69	0.510763	8.0415	5.90384	1.71792e-08	2.73546e-07
MDHC	MDH1	P40925	11.1925	-0.757293	8.1082	-5.91725	1.60463e-08	2.73546e-07
HBD	HBD	P02042	9.75028	0.569008	7.04387	5.70076	4.77008e-08	7.0529e-07
KV401	IGKV4-1	P06312	11.9984	-0.623058	6.40207	-5.56741	9.21086e-08	1.2711e-06
HSPB1	HSPB1	P04792	16.0125	-0.570634	5.53747	-5.38411	2.23813e-07	2.89558e-06
LEG3	LGALS3	P17931	12.9571	-0.762431	5.41649	-5.35811	2.53453e-07	3.08617e-06
ANT3	SERPINC1	P01008	11.9673	-0.637342	5.28719	-5.33021	2.89495e-07	3.3292e-06
SYTL1	SYTL1	Q8IYJ3	9.11898	0.69807	4.82608	5.22985	4.65288e-07	4.94628e-06
PRDX6	PRDX6	P30041	12.8758	-0.720436	4.80011	-5.22415	4.77901e-07	4.94628e-06
A2MG	A2M	P01023	12.6644	0.539529	3.34969	4.89835	2.13451e-06	2.10402e-05
CATD	CTSD	P07339	11.6627	0.514356	2.78485	4.76693	3.8301e-06	3.60377e-05
HBB	HBB	P68871	12.3396	0.642401	2.73455	4.7551	4.03498e-06	3.63148e-05
PEBP1	PEBP1	P30086	10.8853	0.449411	2.42998	4.68292	5.53337e-06	4.58163e-05
AMPL	LAP3	P28838	11.7556	-0.606144	2.45023	-4.68774	5.41835e-06	4.58163e-05
FIBA	FGA	P02671	9.22922	0.816025	1.60051	4.48174	1.31016e-05	0.000104309
ZA2G	AZGP1	P25311	15.8101	-0.605297	1.46246	-4.44756	1.51272e-05	0.000115975
GELS	GSN	P06396	13.4181	0.269153	0.933729	4.31463	2.62562e-05	0.000190789
HV315	IGHV3-15	A0A0B4J1V0	12.6165	-0.81747	0.916643	-4.31028	2.67288e-05	0.000190789
K22E	KRT2	P35908	14.4357	0.327571	0.765664	4.27168	3.12956e-05	0.000203617
PRTN3	PRTN3	P24158	10.7273	0.679905	0.761804	4.27069	3.14221e-05	0.000203617
AACT	SERPINA3	P01011	13.5317	0.305284	0.74437	4.26621	3.19999e-05	0.000203617
GDIR1	ARHGDIA	P52565	9.03865	-0.539476	0.730693	-4.2627	3.24607e-05	0.000203617
CLUS	CLU	P10909	14.6251	-0.348212	0.632481	-4.23739	3.59713e-05	0.000219002
PGK1	PGK1	P00558	13.5458	-0.361084	0.442356	-4.18804	4.38894e-05	0.000259574
MSLN	MSLN	Q13421	14.2499	-0.358798	0.304212	-4.15188	5.0722e-05	0.000291652
S10A4	S100A4	P26447	14.3735	0.476108	0.269576	4.14278	5.25968e-05	0.000294258
CAP1	CAP1	Q01518	9.17591	-0.521195	0.1973	-4.12372	5.67365e-05	0.000309064
CO3	C3	P01024	13.7933	-0.391027	0.0158415	-4.07555	6.86327e-05	0.000361579
K2C1	KRT1	P04264	15.3785	0.36795	-0.00118507	4.07101	6.98703e-05	0.000361579
TRFE	TF	P02787	14.1005	0.469358	-0.115034	4.04052	7.87431e-05	0.000397556
A1BG	A1BG	P04217	11.0771	0.339883	-0.312465	3.98718	9.69032e-05	0.000477594
LV325	IGLV3-25	P01717	11.161	-0.501131	-0.545465	-3.92345	0.000123838	0.000596149
PEBP4	PEBP4	Q96S96	10.1484	0.406132	-0.624059	3.90175	0.000134531	0.000632905
LYPD2	LYPD2	Q6UXB3	9.55536	-0.495391	-0.732742	-3.87158	0.000150866	0.000693984
RET4	RBP4	P02753	8.80174	0.37563	-0.804161	3.85102	0.000163342	0.000735038
S10AB	S100A11	P31949	10.5907	0.391434	-1.36257	3.69265	0.000293653	0.00129332
TKT	TKT	P29401	7.67692	0.352448	-1.57892	3.62177	0.000385376	0.00166193
PLCB3	PLCB3	Q01970	8.60977	-0.381711	-1.72609	-3.5859	0.000431997	0.00182497
IGHG4	IGHG4	P01861	8.84139	0.380468	-1.74839	3.57927	0.000442367	0.0018314
PIP	PIP	P12273	16.8412	-0.496123	-1.81454	-3.55951	0.000474631	0.00192645
K1C9	KRT9	P35527	13.7596	0.300693	-1.90175	3.53332	0.000520828	0.0020733
ANXA1	ANXA1	P04083	15.6262	-0.31189	-2.16332	-3.45374	0.000688492	0.00268901
ILEU	SERPINB1	P30740	15.933	-0.300693	-2.31978	-3.40536	0.000813877	0.00311986
ZG16B	ZG16B	Q96DA0	13.7604	-0.456493	-2.40302	-3.37937	0.000889748	0.00334869
HSP7C	HSPA8	P11142	11.906	-0.380132	-2.47383	-3.35713	0.000959895	0.00354818
HV434	IGHV4-34	P06331	10.5203	-0.373605	-2.59416	-3.31902	0.00109219	0.00396636
TBB4B	TUBB4B	P68371	11.5599	-0.452938	-2.64214	-3.30372	0.00114994	0.00410411
SPRR3	SPRR3	Q9UBC9	9.95016	0.402851	-2.69967	3.28529	0.00122329	0.00429189
ASSY	ASS1	P00966	12.7814	0.246382	-2.81968	3.24654	0.00139192	0.00480211
PRDX2	PRDX2	P32119	12.4428	0.285376	-2.97377	3.19618	0.00164343	0.00557687
CD59	CD59	P13987	8.36405	0.372172	-3.01178	3.18266	0.00171931	0.00574026
CALM3	CALM3	P0DP25	9.59321	-0.476254	-3.12442	-3.14625	0.00193389	0.00632301
6PGD	PGD	P52209	12.9276	-0.298482	-3.13443	-3.14291	0.00195494	0.00632301
PYGM	PYGM	P11217	11.9012	0.241967	-3.17193	3.13036	0.00203589	0.00648351
G3PT	GAPDHS	O14556	8.2567	-0.359195	-3.33096	-3.07557	0.00242872	0.00761733
CYTS	CST4	P01036	12.7554	-0.392366	-3.36082	-3.06643	0.00249842	0.007719
TPIS	TPI1	P60174	14.5924	0.233681	-3.449	3.03618	0.00274956	0.00836998
HPT	HP	P00738	13.7914	0.288499	-3.5198	3.01169	0.00296967	0.00890901
SAP	PSAP	P07602	10.5956	0.258152	-3.57584	2.99217	0.00315652	0.00933428
GSHR	GSR	P00390	12.9832	-0.293695	-3.71975	-2.94152	0.00369302	0.010767
K2C5	KRT5	P13647	13.8972	0.282921	-3.79429	2.91497	0.00400651	0.0115187
KCY	CMPK1	P30085	12.0325	-0.322097	-4.07069	-2.81455	0.0054253	0.0150984
GSHB	GSS	P48637	11.5068	0.264672	-4.07525	2.81286	0.00545257	0.0150984
TRY1	PRSS1	P07477	8.6621	-0.328802	-4.07822	-2.81176	0.00547042	0.0150984
LCN1	LCN1	P31025	22.0718	-0.593766	-4.27718	-2.73732	0.00681222	0.0185543
H32	HIST2H3A	Q71DI3	10.5824	0.472671	-4.40628	2.68546	0.00792407	0.0213024
H4	HIST1H4A	P62805	10.903	0.305016	-4.48396	2.65793	0.00856589	0.0227326
LV147	IGLV1-47	P01700	12.227	0.270933	-4.58007	2.62027	0.00953221	0.0249768
SLPI	SLPI	P03973	14.5614	0.367183	-4.60204	2.61159	0.00976842	0.0252758
SG2A1	SCGB2A1	O75556	14.2066	-0.471796	-4.63221	-2.59963	0.0101025	0.0258175
AK1A1	AKR1A1	P14550	13.1182	-0.258631	-4.6624	-2.58761	0.0104485	0.0263762
CATS	CTSS	P25774	9.57869	0.282971	-4.67696	2.58179	0.0106197	0.0264853
COF1	CFL1	P23528	12.0228	0.207999	-4.72872	2.56102	0.0112521	0.0270835
PGAM2	PGAM2	P15259	10.5629	-0.204335	-4.7202	-2.56445	0.0111454	0.0270835
GDIR2	ARHGDIB	P52566	9.35833	0.270981	-4.72368	2.56305	0.0111888	0.0270835
PSCA	PSCA	O43653	9.0167	-0.41056	-4.77448	-2.52302	0.0125697	0.0299072
KV127	IGKV1-27	A0A075B6S5	9.85854	-0.286012	-4.85643	-2.50907	0.0129829	0.0305394
ENOA	ENO1	P06733	13.9181	-0.230979	-4.8962	-2.49269	0.013576	0.0314099
H2AJ	H2AFJ	Q9BTM1	11.1201	0.429957	-4.90145	2.49052	0.0136565	0.0314099
ANXA2	ANXA2	P07355	14.1044	-0.177531	-5.01731	-2.44217	0.0155601	0.0353948
SBP1	SELENBP1	Q13228	14.784	-0.230045	-5.04089	-2.43223	0.0159797	0.0359543
GSTA5	GSTA5	Q7RTV2	9.38826	0.323585	-5.0842	2.41385	0.0167814	0.0373522
AL3A1	ALDH3A1	P30838	8.33831	-0.229423	-5.14476	-2.38793	0.0179727	0.0395781
LACRT	LACRT	Q9GZZ8	19.9684	-0.504973	-5.17496	-2.37491	0.0185988	0.0405258
CATB	CTSB	P07858	10.2423	-0.191503	-5.23839	-2.34734	0.0199887	0.0431007
