## Supplementary material for "A prospective multi-cohort study identifies reproducible molecular responses to musical stimulation in the human tear proteome": Table S3

### Sheet: Table S3
Table S3. Differentially expressed proteins identified between pre- (TP1) and post-stimulation (TP2) samples in the 2025 cohort. Protein, Gene, and UniProt indicate the protein name, gene symbol, and UniProt accession number, respectively. AveExpr represents the average expression level, Log2FC the log2 fold change (TP2 vs. TP1), B the log-odds of differential expression, t the moderated t-statis…
Protein	Gene	UniProt	AveExpr	Log2FC	B	t	P	Padj
CYTB	CSTB	P04080	12.608	-0.88799	17.4205	-7.76486	2.29664e-12	4.66218e-10
S10A8	S100A8	P05109	16.0454	-0.946471	13.8423	-7.07618	8.68781e-11	8.81813e-09
S10AB	S100A11	P31949	12.656	-0.930513	12.6105	-6.83262	3.042e-10	1.75383e-08
S10A9	S100A9	P06702	15.871	-0.789499	12.4852	-6.80763	3.45583e-10	1.75383e-08
KV315	IGKV3-15	P01624	16.6698	0.691674	10.738	6.45435	2.05061e-09	8.32547e-08
LEG3	LGALS3	P17931	14.3053	-0.755898	9.37518	-6.17407	8.29612e-09	2.80685e-07
KV320	IGKV3-20	P01619	16.6546	0.636561	8.0997	5.90109	3.04087e-08	8.81851e-07
S10A4	S100A4	P26447	15.3504	-0.675996	6.50433	-5.55197	1.56202e-07	3.96362e-06
IGHG4	IGHG4	P01861	9.82398	0.834038	5.66495	5.37539	3.96045e-07	7.78314e-06
GELS	GSN	P06396	14.5957	-0.462171	5.57605	-5.34261	4.05791e-07	7.78314e-06
H2AJ	H2AFJ	Q9BTM1	12.82	0.863562	5.53859	5.33405	4.21746e-07	7.78314e-06
CATD	CTSD	P07339	12.518	0.648485	4.96689	5.20236	7.60141e-07	1.2859e-05
K1C19	KRT19	P08727	13.3538	0.915481	4.66191	5.13122	1.0412e-06	1.50973e-05
KV311	IGKV3-11	P04433	16.299	0.597137	4.66452	5.13183	1.0384e-06	1.50973e-05
FIBB	FGB	P02675	13.9328	0.838609	4.51182	5.09597	1.21569e-06	1.64523e-05
CYTN	CST1	P01037	14.2159	-0.775193	3.72552	-4.90858	2.7405e-06	3.31866e-05
PGAM2	PGAM2	P15259	10.962	0.530202	3.72362	4.90893	2.77917e-06	3.31866e-05
PRDX5	PRDX5	P30044	14.1539	-0.514537	2.49674	-4.60545	9.80374e-06	0.000110564
K2C5	KRT5	P13647	14.3506	0.50887	1.56551	4.36592	2.58678e-05	0.000276377
CPNS1	CAPNS1	P04632	10.0617	-0.519966	0.0966742	-3.96416	0.000123649	0.00125503
H32	HIST2H3A	Q71DI3	12.0185	0.615022	-0.0274099	3.93157	0.000137506	0.00132922
CYTA	CSTA	P01040	10.2849	-0.497842	-0.143137	-3.89857	0.000155353	0.00143349
RL40	UBA52	P62987	10.8341	-0.524956	-0.345373	-3.83891	0.000194651	0.001718
IGLL5	IGLL5	B9A064	17.4565	0.438995	-0.439571	3.81304	0.000212464	0.00179709
KV224	IGKV2-24	A0A0C4DH68	10.6227	0.511653	-0.521292	3.78841	0.000233024	0.00189216
K1C13	KRT13	P13646	12.5289	0.692213	-0.620431	3.76009	0.000257274	0.00193432
1433E	YWHAE	P62258	12.5234	0.46498	-0.58556	3.77035	0.000247949	0.00193432
KVD28	IGKV2D-28	P01615	12.786	0.522841	-0.771843	3.71531	0.000302043	0.00218982
LV147	IGLV1-47	P01700	13.3133	0.458463	-0.856081	3.68933	0.000332239	0.00232567
SG2A1	SCGB2A1	O75556	15.7226	-0.792501	-0.953022	-3.66114	0.000366067	0.00247705
PRTN3	PRTN3	P24158	11.2645	0.772707	-1.08329	3.61805	0.000430627	0.00281991
GDIR2	ARHGDIB	P52566	10.0502	0.535322	-1.51931	3.48535	0.000677023	0.00429486
PEBP1	PEBP1	P30086	11.7114	-0.40663	-1.62109	-3.45328	0.000754902	0.00464379
FIBG	FGG	P02679	10.4384	0.470454	-1.67217	3.43369	0.000812188	0.00484924
IGHG3	IGHG3	P01860	9.18794	0.368094	-2.46283	3.16398	0.0019917	0.0115518
KV401	IGKV4-1	P06312	14.0027	0.516407	-2.58535	3.13783	0.00211644	0.0118106
TGM2	TGM2	P21980	15.1632	-0.404598	-2.60655	-3.13195	0.00215266	0.0118106
KVD39	IGKV1D-39	P04432	10.8675	0.458773	-2.78703	3.06671	0.00264952	0.014154
SLPI	SLPI	P03973	14.4543	-0.485449	-2.83177	-3.05396	0.00274836	0.0143056
IGHG2	IGHG2	P01859	10.7454	0.391061	-2.96178	3.0051	0.00320458	0.0162632
PLTP	PLTP	P55058	9.16758	0.371949	-3.06605	2.94348	0.00395343	0.0195743
LV743	IGLV7-43	P04211	14.329	0.392762	-3.31321	2.88114	0.00464799	0.0224653
RIDA	RIDA	P52758	9.55755	0.451866	-3.38043	2.84965	0.00512717	0.024205
FIBA	FGA	P02671	9.65269	-0.38733	-3.35845	-2.83939	0.00535424	0.0247025
PRDX2	PRDX2	P32119	13.2362	-0.346333	-3.50138	-2.81108	0.00571521	0.025782
KV127	IGKV1-27	A0A075B6S5	10.8028	0.446505	-3.53043	2.79669	0.00597355	0.0263615
G3PT	GAPDHS	O14556	9.68414	-0.454218	-3.5029	-2.75595	0.00695655	0.0300464
PSME1	PSME1	Q06323	12.752	-0.34598	-3.70787	-2.73238	0.00717748	0.0303548
PROF1	PFN1	P07737	11.1031	-0.310391	-3.85101	-2.6748	0.00846214	0.0350574
LACRT	LACRT	Q9GZZ8	20.6208	-0.530158	-3.89386	-2.65973	0.00882075	0.0353517
CH10	HSPE1	P61604	11.9424	-0.361772	-3.90003	-2.65729	0.00888145	0.0353517
HS71B	HSPA1B	P0DMV9	15.5258	-0.27606	-3.96901	-2.62987	0.0095897	0.0374367
RB11B	RAB11B	Q15907	9.14896	0.298967	-3.99247	2.59003	0.0108609	0.0415994
HSP7C	HSPA8	P11142	13.057	-0.324729	-4.09894	-2.57751	0.0110851	0.0416719
ZA2G	AZGP1	P25311	18.8265	-0.427545	-4.17804	-2.54515	0.0121108	0.0446999
KCRM	CKM	P06732	12.4013	0.208312	-4.21889	2.5283	0.0126781	0.0459581
IGLC3	IGLC3	P0DOY3	18.1769	0.316165	-4.27894	2.50334	0.0135621	0.0483
COF1	CFL1	P23528	12.399	-0.30141	-4.30281	-2.49134	0.0140165	0.0490577
