## Supplementary material for "A prospective multi-cohort study identifies reproducible molecular responses to musical stimulation in the human tear proteome": Table S4

### Sheet: Table S4
Table S4. Differentially expressed proteins identified between pre- (TP1) and post-stimulation (TP2) samples in the Control Group. Protein, Gene, and UniProt indicate the protein name, gene symbol, and UniProt accession number, respectively. AveExpr represents the average expression level, Log2FC the log2 fold change (TP2 vs. TP1), B the log-odds of differential expression, t the moderated t-stat…
Protein	Gene	UniProt	AveExpr	Log2FC	B	t	P	Padj
LYSC	LYZ	P61626	16.7966	-2.10151	5.69246	-6.44415	7.68636e-07	0.000160645
LACRT	LACRT	Q9GZZ8	16.2309	-2.67525	4.92552	-6.14365	1.65859e-06	0.000173323
AK1C1	AKR1C1	Q04828	10.8412	-2.80115	2.58066	-5.24016	1.75358e-05	0.00122166
AK1A1	AKR1A1	P14550	12.043	-1.29126	1.4332	-4.80161	5.59326e-05	0.00243637
IGKC	IGKC	P01834	17.4794	-1.50277	1.39252	-4.78604	5.82864e-05	0.00243637
TBB4B	TUBB4B	P68371	10.2991	-1.44309	0.57046	-4.47071	0.000134301	0.00467816
SLPI	SLPI	P03973	14.3463	-1.49341	0.253664	-4.34854	0.000185446	0.0051522
PA2GA	PLA2G2A	P14555	12.356	-0.991008	0.193329	-4.32522	0.000197214	0.0051522
GSHR	GSR	P00390	11.9511	-0.811569	-1.02953	-3.84707	0.000690276	0.0160297
KV315	IGKV3-15	P01624	14.0244	-2.22898	-1.50698	-3.65641	0.0011299	0.0196791
S10A8	S100A8	P05109	12.9407	-0.995537	-1.48445	-3.66547	0.00110387	0.0196791
GSTP1	GSTP1	P09211	13.5393	-0.998979	-1.48819	-3.66397	0.00110814	0.0196791
PIP	PIP	P12273	15.8576	-1.51212	-1.81643	-3.53118	0.0015572	0.0250349
HS71B	HSPA1B	P0DMV9	14.2461	0.563082	-1.97607	3.46598	0.00183827	0.0274428
A2MG	A2M	P01023	13.6856	1.23316	-2.2258	3.36306	0.00238481	0.0317279
CH3L2	CHI3L2	Q15782	11.1824	-1.03436	-2.24335	-3.35578	0.00242893	0.0317279
HV335	IGHV3-30-5	P0DP03	8.98714	-0.863839	-2.39291	-3.29351	0.00284001	0.0349154
AMY1	AMY1A	P04745	8.59364	1.03581	-2.79404	3.12017	0.00449485	0.0469712
DMBT1	DMBT1	Q9UGM3	8.95723	0.744773	-2.7419	3.14266	0.00425483	0.0469712
EF1A3	EEF1A1P5	Q5VTE0	13.208	-1.0403	-2.82748	-3.10968	0.00448297	0.0469712
