## Supplementary material for "A prospective multi-cohort study identifies reproducible molecular responses to musical stimulation in the human tear proteome": Table S7

### Sheet: Table S7
Table S7. Modules significantly associated with musical stimulation in tear samples. The left table reports module–trait correlations between TP1 and TP2, including correlation coefficients, corresponding P values, and module preservation (Zsummary) scores. The right table lists the top 10 hub proteins within each significant module, ranked according to consensus module membership. Module members…
Module	Colour	Size	Correlation (Cohort 2024)	P (Cohort 2024)	Correlation (Cohort 2025)	P (Cohort 2025)	Zsummary (module preservation)		Uniprot ID	Protein symbol	Gene symbol	Module	Colour	Hub protein	kME1	kME2	kMEconsensus
ME1	turquoise	54	-0.189899677358399	0.0115907244925913	-0.185320102562646	0.0427217887878986	7.93646503298707		Q13228	SBP1	SELENBP1	ME01	turquoise	SBP1	0.84355681359188	0.835182877730912	0.835182877730912
ME2	blue	25	-0.566594731970526	2.47582638560032e-16	-0.332605598129437	0.000205932966005756	5.24158759883611		P04083	ANXA1	ANXA1	ME01	turquoise	SBP1	0.835369204472763	0.829635314903086	0.829635314903086
ME3	brown	22	0.225575637182465	0.00261101051818507	0.472735896820496	4.98546409276154e-08	6.50141886706048		P00338	LDHA	LDHA	ME01	turquoise	SBP1	0.78585549903369	0.762426299231343	0.762426299231343
									Q5VTE0	EF1A3	EEF1A1P5	ME01	turquoise	SBP1	0.811220692248615	0.761520927909032	0.761520927909032
									P00558	PGK1	PGK1	ME01	turquoise	SBP1	0.8092130849464	0.750421652992198	0.750421652992198
									Q04828	AK1C1	AKR1C1	ME01	turquoise	SBP1	0.74795175469791	0.750362972674221	0.74795175469791
									P30740	ILEU	SERPINB1	ME01	turquoise	SBP1	0.792571984913717	0.732667497072646	0.732667497072646
									P63261	ACTG	ACTG1	ME01	turquoise	SBP1	0.727247198277874	0.827474537003842	0.727247198277874
									P14550	AK1A1	AKR1A1	ME01	turquoise	SBP1	0.850191132449179	0.726947184541399	0.726947184541399
									P14618	KPYM	PKM	ME01	turquoise	SBP1	0.71666210645542	0.741738385038792	0.71666210645542
									Q13421	MSLN	MSLN	ME02	blue	MSLN	0.803092458206605	0.779698259845501	0.779698259845501
									P31025	LCN1	LCN1	ME02	blue	MSLN	0.771564789680557	0.773210971812544	0.771564789680557
									P10909	CLUS	CLU	ME02	blue	MSLN	0.750008603329963	0.828576440978937	0.750008603329963
									Q9GZZ8	LACRT	LACRT	ME02	blue	MSLN	0.691629584444174	0.864786354148771	0.691629584444174
									P22079	PERL	LPO	ME02	blue	MSLN	0.671575863225557	0.780556016352837	0.671575863225557
									P12273	PIP	PIP	ME02	blue	MSLN	0.671504425834441	0.790283691939148	0.671504425834441
									P02788	TRFL	LTF	ME02	blue	MSLN	0.667920769390161	0.849122294844292	0.667920769390161
									P25311	ZA2G	AZGP1	ME02	blue	MSLN	0.636657907230975	0.888845326006039	0.636657907230975
									Q96DA0	ZG16B	ZG16B	ME02	blue	MSLN	0.630463030524789	0.647674662633638	0.630463030524789
									Q99935	PROL1	OPRPN	ME02	blue	MSLN	0.625260508829098	0.694039227076217	0.625260508829098
									P01619	KV320	IGKV3-20	ME03	brown	KV320	0.9128543520623	0.901120461527459	0.901120461527459
									P04433	KV311	IGKV3-11	ME03	brown	KV320	0.877184086251537	0.895514384109989	0.877184086251537
									P04211	LV743	IGLV7-43	ME03	brown	KV320	0.812884969405498	0.925646313680992	0.812884969405498
									P0DOY3	IGLC3	IGLC3	ME03	brown	KV320	0.79604359173208	0.924422544103895	0.79604359173208
									B9A064	IGLL5	IGLL5	ME03	brown	KV320	0.783395888376254	0.946118838895217	0.783395888376254
									P01615	KVD28	IGKV2D-28	ME03	brown	KV320	0.741969188755838	0.836439023549884	0.741969188755838
									P01591	IGJ	JCHAIN	ME03	brown	KV320	0.708855066732095	0.698649749068695	0.698649749068695
									P01876	IGHA1	IGHA1	ME03	brown	KV320	0.832732082906874	0.684794812509523	0.684794812509523
									P01700	LV147	IGLV1-47	ME03	brown	KV320	0.582608735713538	0.845311145240497	0.582608735713538
									P01624	KV315	IGKV3-15	ME03	brown	KV320	0.563872777471853	0.916125611657776	0.563872777471853
