## Supplementary material for "A prospective multi-cohort study identifies reproducible molecular responses to musical stimulation in the human tear proteome": Table S8

### Sheet: Table S8
Table S8. Functional enrichment analysis of tear protein co-expression modules significantly associated with musical stimulation. Enrichment results were obtained using GO and Reactome databases, with significantly enriched biological processes and pathways reported for each module.
Module	Database	ID	Description	GeneRatio	Background ratio	Rich Factor	Fold Enrichment	zScore	P	Padj	Qvalue	gene IDs	Count
turquoise	GO	GO:1990748	cellular detoxification	10/53	125/18805	0.08	28.3849056603774	16.3311616877725	1.78972900066384e-12	1.02738238950378e-09	7.86512834069878e-10	ALDH1A1/GSR/ALB/S100A9/GSTP1/AKR1A1/PRDX6/PRDX5/PRDX2/PRDX1	10
turquoise	GO	GO:0046496	nicotinamide nucleotide metabolic process	11/53	180/18805	0.0611111111111111	21.6829140461216	14.8231020268159	2.44369705395467e-12	1.02738238950378e-09	7.86512834069878e-10	LDHA/PGK1/ALDOA/GAPDH/ENO1/GPI/PKM/PRDX5/MDH1/PGD/TPI1	11
turquoise	GO	GO:0098754	detoxification	10/53	168/18805	0.0595238095238095	21.1197214734951	13.9260471558931	3.46428030653384e-11	7.62141667437444e-09	5.83457735837278e-09	ALDH1A1/GSR/ALB/S100A9/GSTP1/AKR1A1/PRDX6/PRDX5/PRDX2/PRDX1	10
turquoise	GO	GO:1901136	carbohydrate derivative catabolic process	11/53	258/18805	0.0426356589147287	15.1276144507825	12.1473378397731	1.20060431816261e-10	1.80011460364248e-08	1.37807816546792e-08	LDHA/ALDH1A1/PGK1/ALDOA/GAPDH/ENO1/GPI/PKM/TYMP/TPI1/NCCRP1	11
turquoise	GO	GO:0006096	glycolytic process	8/53	97/18805	0.0824742268041237	29.2627893405952	14.8363293929424	2.7358090934328e-10	3.00939000277607e-08	2.30383923657499e-08	LDHA/PGK1/ALDOA/GAPDH/ENO1/GPI/PKM/TPI1	8
turquoise	GO	GO:0046032	ADP catabolic process	8/53	99/18805	0.0808080808080808	28.671621879169	14.6757736815983	3.22707753443674e-10	3.0426731038975e-08	2.32931912260096e-08	LDHA/PGK1/ALDOA/GAPDH/ENO1/GPI/PKM/TPI1	8
turquoise	GO	GO:0072526	pyridine-containing compound catabolic process	8/53	104/18805	0.0769230769230769	27.2931785195936	14.2944221426547	4.80367173883276e-10	3.42458399440375e-08	2.62169109619426e-08	LDHA/PGK1/ALDOA/GAPDH/ENO1/GPI/PKM/TPI1	8
turquoise	GO	GO:0046034	ATP metabolic process	10/53	230/18805	0.0434782608695652	15.4265791632486	11.7031326846073	7.58282322145215e-10	4.35188115318123e-08	3.33158365793779e-08	LDHA/PGK1/ALDOA/GAPDH/ENO1/GPI/HSPA1B/HSPA8/PKM/TPI1	10
turquoise	GO	GO:0046434	organophosphate catabolic process	10/53	242/18805	0.0413223140495868	14.6616248245751	11.3716952917961	1.24196782097267e-09	6.30537509109202e-08	4.82708140944844e-08	LDHA/PGK1/ALDOA/GAPDH/ENO1/GPI/PKM/TYMP/PRDX6/TPI1	10
turquoise	GO	GO:0006090	pyruvate metabolic process	8/53	127/18805	0.062992125984252	22.35031941762	12.8345400827833	2.3799073517495e-09	1.08326817389977e-07	8.29296209684038e-08	LDHA/PGK1/ALDOA/GAPDH/ENO1/GPI/PKM/TPI1	8
turquoise	GO	GO:0019693	ribose phosphate metabolic process	11/53	379/18805	0.029023746701847	10.2979539005327	9.72144266344871	6.88605567986927e-09	2.4566468911966e-07	1.88068661527013e-07	LDHA/PGK1/ALDOA/GAPDH/ENO1/GPI/HSPA1B/HSPA8/PKM/CMPK1/TPI1	11
turquoise	GO	GO:0007599	hemostasis	9/53	248/18805	0.0362903225806452	12.8762172854534	10.0089691397878	2.79011704192091e-08	9.44347306496309e-07	7.22945306408658e-07	CLIC1/SERPINC1/HSPB1/GPI/ANXA2/ANXA5/PRDX2/PPIA/ACTG1	9
turquoise	GO	GO:0016052	carbohydrate catabolic process	8/53	179/18805	0.0446927374301676	15.8574891957415	10.6182121491646	3.54399589997988e-08	1.16951864699336e-06	8.95325279994918e-07	LDHA/PGK1/ALDOA/GAPDH/ENO1/GPI/PKM/TPI1	8
turquoise	GO	GO:0005996	monosaccharide metabolic process	9/53	260/18805	0.0346153846153846	12.2819303338171	9.73858653505293	4.19017601369905e-08	1.32110583241652e-06	1.0113728860605e-06	PGK1/ALDOA/GAPDH/ENO1/GPI/PKM/PGD/TPI1/FABP5	9
turquoise	GO	GO:0006734	NADH metabolic process	5/53	40/18805	125	44.3514150943396	14.591443191022	8.94837273996469e-08	2.74694232947753e-06	2.10292235749476e-06	PGK1/ENO1/PKM/MDH1/TPI1	5
turquoise	GO	GO:0045454	cell redox homeostasis	5/53	42/18805	0.119047619047619	42.2394429469901	14.2241248339807	1.15192448143784e-07	3.45577344431351e-06	2.64556818703427e-06	GSR/PRDX6/PRDX5/PRDX2/PRDX1	5
turquoise	GO	GO:0007596	blood coagulation	8/53	241/18805	0.033195020746888	11.7779691536836	8.95259496746796	3.4924330637091e-07	9.80853541297025e-06	7.50892663193895e-06	CLIC1/SERPINC1/HSPB1/ANXA2/ANXA5/PRDX2/PPIA/ACTG1	8
turquoise	GO	GO:0050817	coagulation	8/53	246/18805	0.032520325203252	11.5385795367388	8.84528038604126	4.08199401662639e-07	1.12254835457226e-05	8.5936716139503e-06	CLIC1/SERPINC1/HSPB1/ANXA2/ANXA5/PRDX2/PPIA/ACTG1	8
turquoise	GO	GO:0006091	generation of precursor metabolites and energy	10/53	484/18805	0.0206611570247934	7.33081241228754	7.5014772676513	8.40301717165056e-07	2.21839653331575e-05	1.69829399679675e-05	LDHA/PGK1/ALDOA/GAPDH/ENO1/GPI/PKM/MDH1/PGD/TPI1	10
turquoise	GO	GO:0006979	response to oxidative stress	9/53	408/18805	0.0220588235294118	7.82672031076582	7.41153129120985	1.85752092852255e-06	4.54060671416624e-05	3.47606255629951e-05	GSR/GSTP1/HSPA1B/PRDX6/PRDX5/PRDX2/GSS/PPIA/PRDX1	9
turquoise	GO	GO:0042060	wound healing	9/53	450/18805	0.02	7.09622641509434	6.95872076523347	4.13668060473942e-06	9.9280334513746e-05	7.60040838382745e-05	CLIC1/SERPINC1/ANXA1/HSPB1/ANXA2/ANXA5/PRDX2/PPIA/ACTG1	9
turquoise	GO	GO:2001234	negative regulation of apoptotic signaling pathway	7/53	243/18805	0.0288065843621399	10.220902243963	7.69136513674642	5.12707491312474e-06	0.000120852480095083	9.25186450488675e-05	HSPB1/ENO1/GSTP1/HSPA1B/LGALS3/PRDX2/PPIA	7
turquoise	GO	GO:0046364	monosaccharide biosynthetic process	5/53	94/18805	0.0531914893617021	18.872942593336	9.23529445185002	6.65448107045942e-06	0.000154103772158008	0.000117974179642494	PGK1/ENO1/GPI/PGD/TPI1	5
turquoise	GO	GO:0043086	negative regulation of catalytic activity	7/53	306/18805	0.022875816993464	8.11659884079418	6.67264978567561	2.28934959252468e-05	0.000495400239693866	0.000379253772014443	CSTB/GAPDH/HSPB1/GSTP1/PRDX5/SERPINB1/PPIA	7
turquoise	GO	GO:0061041	regulation of wound healing	5/53	140/18805	0.0357142857142857	12.671832884097	7.36933569468963	4.58400558536387e-05	0.000975949576238759	0.000747138431570342	SERPINC1/ANXA1/ANXA2/PRDX2/ACTG1	5
turquoise	GO	GO:0031639	plasminogen activation	3/53	27/18805	0.111111111111111	39.4234800838574	10.6216789601851	5.89436694859031e-05	0.00121571318314675	0.00093068951819847	PGK1/ENO1/ANXA2	3
turquoise	GO	GO:0042026	protein refolding	3/53	27/18805	0.111111111111111	39.4234800838574	10.6216789601851	5.89436694859031e-05	0.00121571318314675	0.00093068951819847	HSPB1/HSPA1B/HSPA8	3
turquoise	GO	GO:0006081	cellular aldehyde metabolic process	4/53	76/18805	0.0526315789473684	18.6742800397219	8.20787043124007	6.20755754978036e-05	0.00122298148741941	0.000936253770273235	ALDH1A1/AKR1A1/TPI1/AKR1C1	4
turquoise	GO	GO:0050818	regulation of coagulation	4/53	76/18805	0.0526315789473684	18.6742800397219	8.20787043124007	6.20755754978036e-05	0.00122298148741941	0.000936253770273235	SERPINC1/ANXA2/ANXA5/PRDX2	4
turquoise	GO	GO:0034599	cellular response to oxidative stress	6/53	254/18805	0.0236220472440945	8.38136978160749	6.29664801916535	7.72237397570371e-05	0.0014990490658719	0.00114759737100241	GSR/HSPA1B/PRDX5/PRDX2/PPIA/PRDX1	6
turquoise	GO	GO:0042744	hydrogen peroxide catabolic process	3/53	31/18805	0.0967741935483871	34.3365794278758	9.87558281087732	8.98629992066867e-05	0.00171911824569314	0.00131607138426269	PRDX5/PRDX2/PRDX1	3
turquoise	GO	GO:0032872	regulation of stress-activated MAPK cascade	3/53	39/18805	0.0769230769230769	27.2931785195936	8.73833713980098	0.00017981818003147	0.0032515068170074	0.00248919182163246	GSTP1/PPIA/PRDX1	3
turquoise	GO	GO:0034109	homotypic cell-cell adhesion	4/53	101/18805	0.0396039603960396	14.0519334952363	6.99209871528892	0.000187542057697045	0.00334534481297432	0.00256102952189422	CLIC1/HSPB1/PPIA/ACTG1	4
turquoise	GO	GO:0030162	regulation of proteolysis	7/53	430/18805	0.0162790697674419	5.77599824484423	5.32627972975273	0.000193551990300762	0.00338322329773013	0.00259002740496087	CSTB/GAPDH/ENO1/ANXA2/HSPA1B/SERPINB1/PSME1	7
turquoise	GO	GO:0006739	NADP metabolic process	3/53	46/18805	0.0652173913043478	23.1398687448728	7.99260545119698	0.000294550118654554	0.00480007600770384	0.00367469933604121	PRDX5/MDH1/PGD	3
turquoise	GO	GO:0006935	chemotaxis	7/53	466/18805	0.0150214592274678	5.32978378816099	5.03165206077079	0.00031566553840314	0.00508144525234323	0.00389010162858812	ANXA1/HSPB1/S100A9/LGALS3/TYMP/S100A4/PPIA	7
turquoise	GO	GO:0048872	homeostasis of number of cells	6/53	339/18805	0.0176991150442478	6.27984638503924	5.21523616288447	0.000369244180952315	0.0058024085578221	0.00444203525957673	ANXA1/GPI/HSPA1B/PRDX5/PRDX2/PRDX1	6
turquoise	GO	GO:0006693	prostaglandin metabolic process	3/53	50/18805	0.06	21.288679245283	7.63694218854039	0.00037730242037776	0.00585928464586639	0.00448557676238575	GSTP1/FABP5/AKR1C1	3
turquoise	GO	GO:0071621	granulocyte chemotaxis	4/53	122/18805	0.0327868852459016	11.6331580575317	6.26409213457772	0.000386231124745209	0.00592819865887995	0.0045383339015349	ANXA1/S100A9/LGALS3/PPIA	4
turquoise	GO	GO:0010466	negative regulation of peptidase activity	3/53	52/18805	0.0576923076923077	20.4698838896952	7.47427229327492	0.000423739871416515	0.00635609807124772	0.00486591239904132	CSTB/GAPDH/SERPINB1	3
turquoise	GO	GO:0042180	cellular ketone metabolic process	5/53	227/18805	0.0220264317180617	7.81522732939905	5.4920319488418	0.000439163280537346	0.00651343292482356	0.00498636013383622	PGK1/AKR1A1/TPI1/FABP5/AKR1C1	5
turquoise	GO	GO:0032612	interleukin-1 production	4/53	131/18805	0.0305343511450382	10.8339334581593	6.00459188203329	0.000505680414025021	0.00717739942487127	0.0054946598467914	ANXA1/HSPB1/GSTP1/SERPINB1	4
turquoise	GO	GO:0032652	regulation of interleukin-1 production	4/53	131/18805	0.0305343511450382	10.8339334581593	6.00459188203329	0.000505680414025021	0.00717739942487127	0.0054946598467914	ANXA1/HSPB1/GSTP1/SERPINB1	4
turquoise	GO	GO:0006749	glutathione metabolic process	3/53	57/18805	0.0526315789473684	18.6742800397219	7.10462150687231	0.000555477742001681	0.0077182170467602	0.00590868290661068	GSR/GSTP1/GSS	3
turquoise	GO	GO:0097530	granulocyte migration	4/53	149/18805	0.0268456375838926	9.52513612764341	5.55423753447923	0.000819911367149551	0.0110437041289531	0.00845451033795455	ANXA1/S100A9/LGALS3/PPIA	4
turquoise	GO	GO:1903038	negative regulation of leukocyte cell-cell adhesion	4/53	155/18805	0.0258064516129032	9.15642118076689	5.42082433148216	0.000949806476472765	0.0125374454894405	0.00959804439383005	ASS1/ANXA1/LGALS3/PRDX2	4
turquoise	GO	GO:0030193	regulation of blood coagulation	3/53	69/18805	0.0434782608695652	15.4265791632486	6.38246921321593	0.000971241023784367	0.0126934470435185	0.00971747142087538	SERPINC1/ANXA2/PRDX2	3
turquoise	GO	GO:0044272	sulfur compound biosynthetic process	4/53	169/18805	0.0236686390532544	8.39790108295188	5.13587896544206	0.00130819454733291	0.0164458743093281	0.0125901430119258	PGK1/GSTP1/AKR1A1/GSS	4
turquoise	GO	GO:0007159	leukocyte cell-cell adhesion	6/53	433/18805	0.0138568129330254	4.91655409821779	4.3833799661592	0.00132369277183694	0.0164648849350132	0.0126046966009671	ASS1/ANXA1/S100A9/EZR/LGALS3/PRDX2	6
turquoise	GO	GO:0009266	response to temperature stimulus	4/53	175/18805	0.0228571428571429	8.1099730458221	5.02365504110444	0.00148736727844883	0.0181789334032635	0.0139168868158955	HSPB1/HSPA1B/YWHAE/LXN	4
turquoise	GO	GO:0018149	peptide cross-linking	2/53	22/18805	0.0909090909090909	32.2555746140652	7.7982222344311	0.00173650235810172	0.0201068694095989	0.0153928186867742	ANXA1/TGM2	2
turquoise	GO	GO:0031340	positive regulation of vesicle fusion	2/53	22/18805	0.0909090909090909	32.2555746140652	7.7982222344311	0.00173650235810172	0.0201068694095989	0.0153928186867742	ANXA1/ANXA2	2
turquoise	GO	GO:1902644	tertiary alcohol metabolic process	2/53	22/18805	0.0909090909090909	32.2555746140652	7.7982222344311	0.00173650235810172	0.0201068694095989	0.0153928186867742	AKR1A1/AKR1C1	2
turquoise	GO	GO:1901657	glycosyl compound metabolic process	3/53	85/18805	0.0352941176470588	12.5227524972253	5.66046400574144	0.00177375407138938	0.0201638482246767	0.0154364388322884	AKR1A1/TYMP/AKR1C1	3
turquoise	GO	GO:0019430	removal of superoxide radicals	2/53	23/18805	0.0869565217391304	30.8531583264971	7.61592297427698	0.00189845742009328	0.0208830316210261	0.0159870098534171	PRDX2/PRDX1	2
turquoise	GO	GO:0099188	postsynaptic cytoskeleton organization	2/53	23/18805	0.0869565217391304	30.8531583264971	7.61592297427698	0.00189845742009328	0.0208830316210261	0.0159870098534171	EZR/ACTG1	2
turquoise	GO	GO:0062207	GO:0062207	4/53	191/18805	0.0209424083769634	7.43060357601502	4.74884314943624	0.00204778163375881	0.0219761931427775	0.0168238799179158	S100A9/HSPA1B/HSPA8/YWHAE	4
turquoise	GO	GO:0010954	positive regulation of protein processing	2/53	25/18805	0.08	28.3849056603774	7.28404664789951	0.00224303435367235	0.0233134279279331	0.0178476003276043	ENO1/ANXA2	2
turquoise	GO	GO:0000302	response to reactive oxygen species	4/53	201/18805	0.0199004975124378	7.06092180606402	4.5927499726061	0.00246399905052761	0.0252130135402825	0.0193018285475847	GSTP1/PRDX5/PRDX2/PRDX1	4
turquoise	GO	GO:0048545	response to steroid hormone	5/53	338/18805	0.014792899408284	5.24868817684492	4.19038853267134	0.00257838130899517	0.0261804871374894	0.0200424781913795	ASS1/ANXA1/GPI/HSPA1B/HSPA8	5
turquoise	GO	GO:0071346	cellular response to interferon-gamma	3/53	98/18805	0.0306122448979592	10.8615710435117	5.20350925541427	0.0026620008581683	0.026620008581683	0.0203789539381306	ASS1/GAPDH/ACTG1	3
turquoise	GO	GO:0071383	cellular response to steroid hormone stimulus	4/53	211/18805	0.018957345971564	6.72628096217473	4.44699587151837	0.00293515936715416	0.0284883115047316	0.0218092336878328	ASS1/ANXA1/HSPA1B/HSPA8	4
turquoise	GO	GO:0050860	negative regulation of T cell receptor signaling pathway	2/53	29/18805	0.0689655172413793	24.469746258946	6.72426954267338	0.00301377726847296	0.0286200431250669	0.0219100808612952	EZR/LGALS3	2
turquoise	GO	GO:1903672	positive regulation of sprouting angiogenesis	2/53	30/18805	0.0666666666666667	23.6540880503145	6.60171083384266	0.00322323790302081	0.0299624931830103	0.0229377938243141	PKM/TGM2	2
turquoise	GO	GO:0051085	chaperone cofactor-dependent protein refolding	2/53	32/18805	0.0625	22.1757075471698	6.37360783993665	0.00366202411155495	0.0335685543559203	0.0256984148179295	HSPA1B/HSPA8	2
turquoise	GO	GO:0044282	small molecule catabolic process	5/53	370/18805	0.0135135135135135	4.79474757776645	3.91923624107013	0.00379770441682635	0.033997443595856	0.0260267510781673	PGK1/ENO1/AKR1A1/PKM/TPI1	5
turquoise	GO	GO:0022600	digestive system process	3/53	112/18805	0.0267857142857143	9.50387466307278	4.79872229552474	0.00388017428447156	0.0341455337033497	0.0261401214953873	EZR/TYMP/AKR1C1	3
turquoise	GO	GO:0009112	nucleobase metabolic process	2/53	34/18805	0.0588235294117647	20.8712541620422	6.16538626760859	0.0041270468689327	0.035840143861784	0.0274374307075858	TYMP/CMPK1	2
turquoise	GO	GO:1901099	negative regulation of signal transduction in absence of ligand	2/53	36/18805	0.0555555555555556	19.7117400419287	5.974259975408	0.00461800825521297	0.038098568105507	0.0291663679276609	HSPA1B/PRDX2	2
turquoise	GO	GO:0051092	positive regulation of NF-kappaB transcription factor activity	3/53	120/18805	25	8.87028301886792	4.59804990820137	0.00470615136567659	0.0385845950477832	0.0295384459695948	S100A9/HSPA1B/PPIA	3
turquoise	GO	GO:0071398	cellular response to fatty acid	2/53	38/18805	0.0526315789473684	18.6742800397219	5.79796196568563	0.00513461276321145	0.0407540639014523	0.0311992833695329	ASS1/AKR1C1	2
turquoise	GO	GO:0022604	regulation of cell morphogenesis	4/53	247/18805	0.0161943319838057	5.74593231991444	3.99156945820238	0.00513850173188527	0.0407540639014523	0.0311992833695329	ALDOA/ANXA1/EZR/CFL1	4
turquoise	GO	GO:0006690	icosanoid metabolic process	3/53	124/18805	0.0241935483870968	8.58414485696896	4.5046044411587	0.0051560065693504	0.0407540639014523	0.0311992833695329	GSTP1/FABP5/AKR1C1	3
turquoise	GO	GO:0045730	respiratory burst	2/53	40/18805	0.05	17.7405660377358	5.63462617756783	0.00567656728160264	0.044601600069735	0.0341447656036249	S100A9/PRDX2	2
turquoise	GO	GO:0010595	positive regulation of endothelial cell migration	3/53	133/18805	0.0225563909774436	8.00326287416655	4.30893644361285	0.00626057093376417	0.0486114919562865	0.0372145392966787	ANXA1/HSPB1/GPI	3
turquoise	GO	GO:0001906	cell killing	4/53	263/18805	0.0152091254752852	5.39636989741014	3.81709589184539	0.0064002616477853	0.0494055285092199	0.0378224141697377	GAPDH/LGALS3/TUBB4B/PRDX1	4
turquoise	GO	GO:0046683	response to organophosphorus	3/53	135/18805	0.0222222222222222	7.88469601677149	4.26794440477738	0.00652371484178363	0.0498730716632083	0.038180341943126	ASS1/EZR/AKR1C1	3
turquoise	GO	GO:0043277	apoptotic cell clearance	2/53	43/18805	0.0465116279069767	16.5028521281264	5.41060121191272	0.00653639499828411	0.0498730716632083	0.038180341943126	ANXA1/TGM2	2
turquoise	GO	GO:0006469	negative regulation of protein kinase activity	3/53	136/18805	0.0220588235294118	7.82672031076582	4.2477631740772	0.00665773053789451	0.0499329790342088	0.0382262040453273	HSPB1/GSTP1/PPIA	3
turquoise	GO	GO:0050868	negative regulation of T cell activation	3/53	136/18805	0.0220588235294118	7.82672031076582	4.2477631740772	0.00665773053789451	0.0499329790342088	0.0382262040453273	ANXA1/LGALS3/PRDX2	3
turquoise	GO	GO:0061844	antimicrobial humoral immune response mediated by antimicrobial peptide	3/53	136/18805	0.0220588235294118	7.82672031076582	4.2477631740772	0.00665773053789451	0.0499329790342088	0.0382262040453273	GAPDH/S100A9/LGALS3	3
blue	GO	GO:0050909	sensory perception of taste	5/24	67/18805	0.0746268656716418	58.4732587064677	16.8466282277655	1.98904714940385e-08	1.20138447823992e-05	9.4218022866498e-06	CST1/PIP/LPO/AZGP1/LCN1	5
blue	GO	GO:0001580	detection of chemical stimulus involved in sensory perception of bitter taste	4/24	38/18805	0.105263157894737	82.4780701754386	17.9724171880176	1.46284258125442e-07	4.04160395843131e-05	3.16960923892313e-05	CST1/PIP/LPO/AZGP1	4
blue	GO	GO:0050913	sensory perception of bitter taste	4/24	43/18805	0.0930232558139535	72.8875968992248	16.8701915501384	2.43530856537522e-07	4.04160395843131e-05	3.16960923892313e-05	CST1/PIP/LPO/AZGP1	4
blue	GO	GO:0050912	detection of chemical stimulus involved in sensory perception of taste	4/24	44/18805	0.0909090909090909	71.2310606060606	16.6724321742414	2.67655891286842e-07	4.04160395843131e-05	3.16960923892313e-05	CST1/PIP/LPO/AZGP1	4
blue	GO	GO:0000041	transition metal ion transport	3/24	104/18805	0.0288461538461538	22.6021634615385	7.89683181004169	0.000305630831835505	0.036920204485729	0.0289544998581005	CP/LTF/TCN1	3
brown	GO	GO:0019731	antibacterial humoral response	5/21	79/18805	0.0632911392405063	56.6757082579867	16.5804958945281	2.22163533724868e-08	8.70517691726792e-07	4.90132360090972e-07	JCHAIN/IGKV3-20/IGHM/IGHA1/IGHA2	5
brown	GO	GO:0003094	glomerular filtration	4/21	29/18805	0.137931034482759	123.513957307061	22.0761714200393	2.68005993034781e-08	8.70517691726792e-07	4.90132360090972e-07	JCHAIN/IGKV3-20/IGHA1/IGHA2	4
brown	GO	GO:0006959	humoral immune response	6/21	309/18805	0.0194174757281553	17.3878871937124	9.71189606474806	8.2659631629435e-07	1.42174566402628e-05	8.0049327472716e-06	JCHAIN/IGKV3-20/IGHM/IGHA1/IGHA2/PRTN3	6
brown	GO	GO:0050853	B cell receptor signaling pathway	4/21	78/18805	0.0512820512820513	45.9218559218559	13.2926514006242	1.553466550691e-06	2.22663538932377e-05	1.25367476020677e-05	IGHM/IGHA1/IGHA2/IGLC3	4
brown	GO	GO:0015669	gas transport	3/21	22/18805	0.136363636363636	122.11038961039	19.004261217313	1.82325045608811e-06	2.23999341747968e-05	1.26119580421133e-05	HBD/HBA2/HBA1	3
brown	GO	GO:0016064	immunoglobulin mediated immune response	5/21	205/18805	0.024390243902439	21.8408826945412	10.0317637614218	2.58855345152185e-06	2.6396709504984e-05	1.48622844214108e-05	IGLL5/IGHV1-69/IGHA1/IGHA2/IGLC3	5
brown	GO	GO:0019755	one-carbon compound transport	3/21	26/18805	0.115384615384615	103.324175824176	17.4569925727205	3.06938482616093e-06	2.6396709504984e-05	1.48622844214108e-05	HBD/HBA2/HBA1	3
brown	GO	GO:0042744	hydrogen peroxide catabolic process	3/21	31/18805	0.0967741935483871	86.6589861751152	15.9593830630685	5.28747356975775e-06	4.1338429727197e-05	2.32750032735748e-05	HBD/HBA2/HBA1	3
brown	GO	GO:0045730	respiratory burst	3/21	40/18805	75	67.1607142857143	14.0054357467972	1.15469824717893e-05	8.27533743811566e-05	4.65930871668691e-05	JCHAIN/IGHA1/IGHA2	3
brown	GO	GO:0002449	lymphocyte mediated immunity	5/21	384/18805	0.0130208333333333	11.6598462301587	7.05668415702023	5.3750609861501e-05	0.000271914849887593	0.000153097712299012	IGLL5/IGHV1-69/IGHA1/IGHA2/IGLC3	5
brown	GO	GO:0002460	adaptive immune response based on somatic recombination of immune receptors built from immunoglobulin superfamily domains	5/21	396/18805	0.0126262626262626	11.3065175565176	6.93082878343755	6.22036946932454e-05	0.000297195430201061	0.000167331576367795	IGLL5/IGHV1-69/IGHA1/IGHA2/IGLC3	5
brown	GO	GO:0098869	cellular oxidant detoxification	3/21	99/18805	0.0303030303030303	27.1356421356421	8.71768226247162	0.000175709811838562	0.000719573515148395	0.000405145430805706	HBD/HBA2/HBA1	3
brown	GO	GO:0098754	detoxification	3/21	168/18805	0.0178571428571429	15.9906462585034	6.52570929560583	0.000827543222445866	0.00284674868521378	0.00160282055715831	HBD/HBA2/HBA1	3
brown	GO	GO:0042542	response to hydrogen peroxide	2/21	99/18805	0.0202020202020202	18.0904280904281	5.70060307103724	0.00539796855794924	0.0149750095478592	0.00843146192413125	HBA2/HBA1	2
turquoise	Reactome	R-HSA-6798695	Neutrophil degranulation	15/46	479/11214	0.0313152400835073	7.63411091948806	9.52360962051587	3.49029373611246e-10	9.49359896222588e-08	7.34798681286833e-08	ALDOA/CSTB/S100A9/GPI/ANXA2/GSTP1/HSPA1B/HSPA8/PKM/LGALS3/PRDX6/SERPINB1/PPIA/TUBB4B/FABP5	15
turquoise	Reactome	R-HSA-70263	Gluconeogenesis	6/46	26/11214	0.230769230769231	56.257525083612	18.1031437051113	7.35342289544232e-10	1.00006551378016e-07	7.74044515309718e-08	PGK1/ALDOA/GAPDH/ENO1/GPI/TPI1	6
turquoise	Reactome	R-HSA-3299685	Detoxification of Reactive Oxygen Species	6/46	38/11214	0.157894736842105	38.4919908466819	14.8572772707129	8.49907458036109e-09	7.70582761952739e-07	5.9642628634113e-07	GSR/GSTP1/PRDX6/PRDX5/PRDX2/PRDX1	6
turquoise	Reactome	R-HSA-70171	Glycolysis	7/46	72/11214	0.0972222222222222	23.7010869565217	12.4017635724115	1.46399025420935e-08	9.95513372862356e-07	7.70521186425972e-07	PGK1/ALDOA/GAPDH/ENO1/GPI/PKM/TPI1	7
turquoise	Reactome	R-HSA-70326	Glucose metabolism	7/46	83/11214	0.0843373493975904	20.5599790466213	11.4786936228314	3.98981652416361e-08	1.96712397593145e-06	1.52254177703672e-06	PGK1/ALDOA/GAPDH/ENO1/GPI/PKM/TPI1	7
turquoise	Reactome	R-HSA-5628897	TP53 Regulates Metabolic Genes	7/46	84/11214	0.0833333333333333	20.3152173913043	11.4036475342182	4.33924406455466e-08	1.96712397593145e-06	1.52254177703672e-06	GSR/GPI/PRDX5/PRDX2/YWHAE/YWHAZ/PRDX1	7
turquoise	Reactome	R-HSA-71387	Metabolism of carbohydrates and carbohydrate derivatives	10/46	290/11214	0.0344827586206897	8.40629685157421	8.20089766347133	2.04980934563592e-07	7.96497345732816e-06	6.1648401372509e-06	ALDH1A1/PGK1/ALDOA/GAPDH/ENO1/GPI/AKR1A1/PKM/PGD/TPI1	10
turquoise	Reactome	R-HSA-9711123	Cellular response to chemical stress	8/46	199/11214	0.0402010050251256	9.80030587721215	8.03866960410117	1.25047630264504e-06	4.25161942899314e-05	3.29072711222379e-05	GSR/ALB/GSTP1/PRDX6/PRDX5/PRDX2/PGD/PRDX1	8
turquoise	Reactome	R-HSA-114608	Platelet degranulation	6/46	129/11214	0.0465116279069767	11.3387259858443	7.57959770796348	1.32475809124516e-05	0.000360677350721463	0.000279162036162123	ALB/ALDOA/ANXA5/CFL1/TAGLN2/PPIA	6
turquoise	Reactome	R-HSA-156590	Glutathione conjugation	4/46	36/11214	0.111111111111111	27.0869565217391	10.0610831068616	1.32601967177009e-05	0.000360677350721463	0.000279162036162123	GSTP1/AKR1A1/GSS/CNDP2	4
turquoise	Reactome	R-HSA-76005	Response to elevated platelet cytosolic Ca2+	6/46	134/11214	0.0447761194029851	10.9156391953277	7.4106338999357	1.64628054264645e-05	0.000407080279636214	0.000315077615817503	ALB/ALDOA/ANXA5/CFL1/TAGLN2/PPIA	6
turquoise	Reactome	R-HSA-76002	Platelet activation, signaling and aggregation	7/46	262/11214	0.0267175572519084	6.51327580484567	5.79516453989927	8.61248425627207e-05	0.0018300975191379	0.00141648414793955	ALB/ALDOA/ANXA5/CFL1/TAGLN2/PPIA/YWHAZ	7
turquoise	Reactome	R-HSA-8862803	Deregulated CDK5 triggers multiple neurodegenerative pathways in Alzheimer's disease models	3/46	22/11214	0.136363636363636	33.2430830039526	9.71507539249074	9.41961958379803e-05	0.0018300975191379	0.00141648414793955	PRDX2/YWHAE/PRDX1	3
turquoise	Reactome	R-HSA-8863678	Neurodegenerative Diseases	3/46	22/11214	0.136363636363636	33.2430830039526	9.71507539249074	9.41961958379803e-05	0.0018300975191379	0.00141648414793955	PRDX2/YWHAE/PRDX1	3
turquoise	Reactome	R-HSA-9734009	Defective Intrinsic Pathway for Apoptosis	3/46	25/11214	0.12	29.2539130434783	9.07622170579118	0.00013947500362505	0.00252914673240091	0.00195754391052702	PRDX2/YWHAE/PRDX1	3
turquoise	Reactome	R-HSA-1445148	Translocation of SLC2A4 (GLUT4) to the plasma membrane	4/46	72/11214	0.0555555555555556	13.5434782608696	6.85259045370498	0.00020793031883758	0.00353481542023886	0.00273592524786289	YWHAE/YWHAZ/ACTG1/TUBB4B	4
turquoise	Reactome	R-HSA-450531	Regulation of mRNA stability by proteins that bind AU-rich elements	4/46	75/11214	0.0533333333333333	13.0017391304348	6.69273819520163	0.000243462473523302	0.00389539957637284	0.00301501515199136	HSPB1/HSPA1B/HSPA8/YWHAZ	4
turquoise	Reactome	R-HSA-8950505	Gene and protein expression by JAK-STAT signaling after Interleukin-12 stimulation	3/46	38/11214	0.0789473684210526	19.245995423341	7.23049928698909	0.000492829892506496	0.0074472072645426	0.00576409231001749	ANXA2/CFL1/PPIA	3
turquoise	Reactome	R-HSA-3700989	Transcriptional Regulation by TP53	7/46	359/11214	0.0194986072423398	4.75342133946954	4.63886520895497	0.000592619711070628	0.00848381902164267	0.0065664233913643	GSR/GPI/PRDX5/PRDX2/YWHAE/YWHAZ/PRDX1	7
turquoise	Reactome	R-HSA-450408	AUF1 (hnRNP D0) binds and destabilizes mRNA	3/46	43/11214	0.0697674418604651	17.0080889787664	6.74962765874086	0.00071069636672077	0.00966547058740247	0.00748101438653442	HSPB1/HSPA1B/HSPA8	3
turquoise	Reactome	R-HSA-437239	Recycling pathway of L1	3/46	47/11214	0.0638297872340425	15.5605920444033	6.4196570703267	0.000923149848338953	0.0114134890340089	0.00883396984056414	EZR/ACTG1/TUBB4B	3
turquoise	Reactome	R-HSA-9020591	Interleukin-12 signaling	3/46	47/11214	0.0638297872340425	15.5605920444033	6.4196570703267	0.000923149848338953	0.0114134890340089	0.00883396984056414	ANXA2/CFL1/PPIA	3
turquoise	Reactome	R-HSA-9748784	Drug ADME	4/46	110/11214	0.0363636363636364	8.86482213438735	5.31982866987668	0.00104161694361672	0.0122098170024462	0.00945032275731133	ALB/GSTP1/AKR1C1/CNDP2	4
turquoise	Reactome	R-HSA-156580	Phase II - Conjugation of compounds	4/46	111/11214	0.036036036036036	8.7849588719154	5.28992806449704	0.00107733679433349	0.0122098170024462	0.00945032275731133	GSTP1/AKR1A1/GSS/CNDP2	4
turquoise	Reactome	R-HSA-373760	L1CAM interactions	4/46	119/11214	0.0336134453781513	8.19437340153453	5.06354794428367	0.00139474707858827	0.0151748482150403	0.0117452385565328	HSPA8/EZR/ACTG1/TUBB4B	4
turquoise	Reactome	R-HSA-3371497	HSP90 chaperone cycle for steroid hormone receptors (SHR) in the presence of ligand	3/46	55/11214	0.0545454545454545	13.297233201581	5.86716415313913	0.00145977895856029	0.015271533720323	0.0118200725389497	HSPA1B/HSPA8/TUBB4B	3
turquoise	Reactome	R-HSA-447115	Interleukin-12 family signaling	3/46	57/11214	0.0526315789473684	12.8306636155606	5.7467848965505	0.00161880552153659	0.0163079667354798	0.0126222652751391	ANXA2/CFL1/PPIA	3
turquoise	Reactome	R-HSA-195258	RHO GTPase Effectors	6/46	326/11214	0.0184049079754601	4.48679647906108	4.10027954812512	0.00202524784407373	0.0196738361995734	0.0152274273990506	S100A9/CFL1/YWHAE/YWHAZ/ACTG1/TUBB4B	6
turquoise	Reactome	R-HSA-211859	Biological oxidations	5/46	223/11214	0.0224215246636771	5.46597777344512	4.32317194664809	0.00209874310044842	0.0196847628731714	0.0152358845767581	ALDH1A1/GSTP1/AKR1A1/GSS/CNDP2	5
turquoise	Reactome	R-HSA-3371453	Regulation of HSF1-mediated heat shock response	3/46	69/11214	0.0434782608695652	10.5992438563327	5.13302828901989	0.00280092632694244	0.0253950653642781	0.0196556233469645	HSPA1B/HSPA8/YWHAE	3
turquoise	Reactome	R-HSA-9833482	PKR-mediated signaling	3/46	75/11214	0.04	9.75130434782609	4.88014180528251	0.00354848998584089	0.0311351379402814	0.0240984039785459	HSPA1B/HSPA8/TUBB4B	3
turquoise	Reactome	R-HSA-9637690	Response of Mtb to phagocytosis	2/46	23/11214	0.0869565217391304	21.1984877126654	6.22300928371069	0.00394257039482193	0.0335118483559864	0.0259379631238285	PGK1/ENO1	2
turquoise	Reactome	R-HSA-3371571	HSF1-dependent transactivation	2/46	24/11214	0.0833333333333333	20.3152173913043	6.07914220062158	0.00428979577811767	0.0353583167166063	0.0273671182017077	HSPA1B/HSPA8	2
turquoise	Reactome	R-HSA-9759194	Nuclear events mediated by NFE2L2	3/46	87/11214	0.0344827586206897	8.40629685157421	4.45065388346809	0.00538270146919198	0.0420671544462786	0.0325597170636831	GSR/PGD/PRDX1	3
turquoise	Reactome	R-HSA-9635486	Infection with Mycobacterium tuberculosis	2/46	27/11214	0.0740740740740741	18.0579710144928	5.69514203117844	0.00541305296183732	0.0420671544462786	0.0325597170636831	PGK1/ENO1	2
turquoise	Reactome	R-HSA-3371556	Cellular response to heat stress	3/46	89/11214	0.0337078651685393	8.21739130434783	4.38709834257763	0.00573430292020906	0.043325844286024	0.0335339352059009	HSPA1B/HSPA8/YWHAE	3
turquoise	Reactome	R-HSA-9753281	Paracetamol ADME	2/46	29/11214	0.0689655172413793	16.8125937031484	5.47187592405719	0.0062287533346417	0.0457897542438525	0.0354409862568518	GSTP1/CNDP2	2
turquoise	Reactome	R-HSA-114452	Activation of BH3-only proteins	2/46	30/11214	0.0666666666666667	16.2521739130435	5.36841302158298	0.00665632906094863	0.0464236283225135	0.0359316008688185	YWHAE/YWHAZ	2
turquoise	Reactome	R-HSA-499943	Interconversion of nucleotide di- and triphosphates	2/46	30/11214	0.0666666666666667	16.2521739130435	5.36841302158298	0.00665632906094863	0.0464236283225135	0.0359316008688185	GSR/CMPK1	2
turquoise	Reactome	R-HSA-9692914	SARS-CoV-1-host interactions	3/46	96/11214	0.03125	7.61820652173913	4.17940753322871	0.0070721982437604	0.0480909480575707	0.0372220960197916	YWHAE/PPIA/YWHAZ	3
turquoise	Reactome	R-HSA-5626467	RHO GTPases activate IQGAPs	2/46	32/11214	0.0625	15.2364130434783	5.17568634194316	0.00755038287640614	0.0498513374947786	0.0385846265439463	ACTG1/TUBB4B	2
turquoise	Reactome	R-HSA-15869	Metabolism of nucleotides	3/46	99/11214	0.0303030303030303	7.38735177865613	4.09671567245704	0.00769763299551729	0.0498513374947786	0.0385846265439463	GSR/TYMP/CMPK1	3
blue	Reactome	R-HSA-114608	Platelet degranulation	4/17	129/11214	0.0310077519379845	20.4541723666211	8.659130773027	3.54195941666853e-05	0.00285779888114796	0.00216417938746532	ORM1/CALM3/CLU/LGALS3BP	4
blue	Reactome	R-HSA-76005	Response to elevated platelet cytosolic Ca2+	4/17	134/11214	0.0298507462686567	19.6909569798068	8.48102980654606	4.11194083618411e-05	0.00285779888114796	0.00216417938746532	ORM1/CALM3/CLU/LGALS3BP	4
blue	Reactome	R-HSA-425407	SLC-mediated transmembrane transport	4/17	249/11214	0.0160642570281124	10.5967399007796	5.96696667752997	0.000449647731945836	0.0130213474447353	0.00986092195739134	CP/APOD/CALM3/LCN1	4
blue	Reactome	R-HSA-8957275	Post-translational protein phosphorylation	3/17	108/11214	0.0277777777777778	18.3235294117647	7.0486176587475	0.000535439207397509	0.0130213474447353	0.00986092195739134	CP/CST3/MSLN	3
blue	Reactome	R-HSA-76002	Platelet activation, signaling and aggregation	4/17	262/11214	0.0152671755725191	10.0709474629546	5.78883421864215	0.000545153726664653	0.0130213474447353	0.00986092195739134	ORM1/CALM3/CLU/LGALS3BP	4
blue	Reactome	R-HSA-6798695	Neutrophil degranulation	5/17	479/11214	0.0104384133611691	6.88566867247943	5.12976033683846	0.000562072551571306	0.0130213474447353	0.00986092195739134	CST3/ORM1/LTF/CTSB/TCN1	5
blue	Reactome	R-HSA-5223345	Miscellaneous transport and binding events	2/17	26/11214	0.0769230769230769	50.7420814479638	9.89393224843378	0.0006881358980286	0.0136644128322822	0.0103479082410316	PIP/AZGP1	2
blue	Reactome	R-HSA-381426	Regulation of Insulin-like Growth Factor (IGF) transport and uptake by Insulin-like Growth Factor Binding Proteins (IGFBPs)	3/17	125/11214	24	15.8315294117647	6.49724561608218	0.000820181090138368	0.0142506464411542	0.0107918564491891	CP/CST3/MSLN	3
blue	Reactome	R-HSA-425397	Transport of vitamins, nucleosides, and related molecules	2/17	42/11214	0.0476190476190476	31.4117647058824	7.69370156214272	0.00179722541601591	0.0277571480918013	0.0210201803042797	APOD/LCN1	2
brown	Reactome	R-HSA-2173782	Binding and Uptake of Ligands by Scavenger Receptors	3/7	42/11214	0.0714285714285714	114.428571428571	18.405469033513	1.69222507268261e-06	3.0460051308287e-05	1.603160595173e-05	JCHAIN/HBA2/HBA1	3
brown	Reactome	R-HSA-9707616	Heme signaling	2/7	48/11214	0.0416666666666667	66.75	11.4086119716145	0.00037164803020638	0.00334483227185742	0.00176043803781969	HBA2/HBA1	2
brown	Reactome	R-HSA-9707564	Cytoprotection by HMOX1	2/7	60/11214	0.0333333333333333	53.4	10.1708403475941	0.000581090824123382	0.00348654494474029	0.00183502365512647	HBA2/HBA1	2
brown	Reactome	R-HSA-9711123	Cellular response to chemical stress	2/7	199/11214	0.0100502512562814	16.1005025125628	5.37144251771847	0.00620500640052697	0.0279225288023714	0.0146960677907218	HBA2/HBA1	2
brown	Reactome	R-HSA-140875	Common Pathway of Fibrin Clot Formation	1/7	22/11214	0.0454545454545455	72.8181818181818	8.42669239576918	0.0136559053261583	0.0446681579621543	0.0235095568221865	PRTN3	1
brown	Reactome	R-HSA-449836	Other interleukin signaling	1/7	24/11214	0.0416666666666667	66.75	8.0584511924751	0.0148893859873848	0.0446681579621543	0.0235095568221865	PRTN3	1
